# Epstein-Barr virus noncoding RNA EBER1 promotes the expression of a ribosomal protein paralog to boost oxidative phosphorylation

**DOI:** 10.1101/2024.06.15.599158

**Authors:** Sita Paudel, Nara Lee

**Affiliations:** Department of Microbiology and Molecular Genetics University of Pittsburgh School of Medicine, Pittsburgh, PA 15219, USA

## Abstract

Epstein-Barr virus (EBV) is a highly successful pathogen that infects ∼95% of the adult population and is associated with diverse cancers and autoimmune diseases. The most abundant viral factor in latently infected cells is not a protein but a noncoding RNA called EBV-encoded RNA 1 (EBER1). Even though EBER1 is highly abundant and was discovered over forty years ago, the function of EBER1 has remained elusive. EBER1 interacts with the ribosomal protein L22, which normally suppresses the expression of its paralog L22-like 1 (L22L1). Here we show that when L22 binds EBER1, it cannot suppress L22L1, resulting in L22L1 being expressed and incorporated into ribosomes. We further show that L22L1-containing ribosomes preferentially translate mRNAs involved in the oxidative phosphorylation pathway. Moreover, upregulation of L22L1 is indispensable for growth transformation and immortalization of resting B cells upon EBV infection. Taken together, our results suggest that the function of EBER1 is to modulate host gene expression at the translational level, thus bypassing the need for dysregulating host gene transcription.
