## Supplementary Table 1 for "Epstein-Barr virus noncoding RNA EBER1 promotes the expression of a ribosomal protein paralog to boost oxidative phosphorylation"

### Sheet: Sheet1
Northern oligonucleotide probe
	Target	Sequence
	EBER1	/5IRD800/ccagctggtacttgaccgaagac
	EBER2	/5IRD700/cagagggattagagaatcctgacttg
	U6	/5IRD800/gcaggggccatgctaatcttctctgtatcg
rRNA depletion ASOs
	Complementary to	Sequence
	18S	GTATTAGCTCTAGAATTACCACAGTTATCCAAGTAG/3BioTEG/
	18S	CGTGCGATCGGCCCGAGGTTATCTAGAGTCACCAA/3BioTEG/
	5.8S	CGAGCCGAGTGATCCACCGCTAAGAGTCGTAC/3BioTEG/
	5.8S	CAAGTGCGTTCGAAGTGTCGATGATCAATGT/3BioTEG/
	28S	ACAAACCCTTGTGTCGAGGGCTGACTTTCAATAGATCGCAG/3BioTEG/
	28S	GGGCCTCGATCAGAAGGACTTGGGCCCCCCACGA/3BioTEG/
CRISPRi sgRNA sequence
	Gene	Sequence
	EBER1 sgRNA1	gCAGGACCTACGCTGCCCTAG
	EBER1 sgRNA2	GTGGCTGTAGCCACCCGTCC
	RPL22L1 sgRNA1	GTGAGTGAGCGATGTCTTGG
	RPL22L1 sgRNA2	GTCTTGGTGGGAGTGTTGTG
	RPL22 sgRNA1	GGTTAGTATGGCTCCGCGTG
	RPL22 sgRNA2	gCTGCGTGCCTTGCGCGCTGC
qRT-PCR primer
	Gene	Forward Primer	Reverse Primer
	GAPDH	AATGACCCCTTCATTGACCTC	TTCCATTGATGACAAGCTTCC
	18S rRNA	GTAACCCGTTGAACCCCATT	CCATCCAATCGGTAGTAGCG
	EBER1	CTACGCTGCCCTAGAGGTTTT	CAGCTGGTACTTGACCGAAGA
	RPL22L1	CAAGATGGCGCCGAAAGAC	TCTCCCGTAGAAATTGCTCAAA
	UQCR10	ATCGTGGGCGTCATGTTCTTC	ATGTGGTCGTAGATAGCGTCC
	COX8A	CGCCAAGATCCATTCGTTGC	AGGTCACGAAGCAGGAGGTA
	NDUFA1	TTGAAGGAGTGGCTAAGGTTGG	CACCGAGGAAGTAGTTCAGGG
Miscellaneous oligo sequences
	Name	Sequence		Application
	RPL22L1 genomic	TGTTGTTCACATTGAACGCTT	CCCTGTAAGGGGAGCCTTTG	verify CRISPR editing
	RPL22 genomic	TGTCTAGTGGAGTTCTTGTGTCC	AACCACCATTTTGGTTCCCAAG	verify CRISPR editing
Antibodies
	Name	Vendor & Cat. No.	Dilution (Immunoblot)
	anti-L22	Dr. Joan Steitz, Yale University	1 : 10,000
	anti-L22L1	This study	1 : 10,000
	anti-L3	Proteintech, 11005-1-AP	1 : 5,000
	anti-ALYREF	Abcan, ab202895	1: 10,000
	anti-Nucleolin	Abcam, ab13541	1: 5,000
	anti-EBNA1	Santa Cruz, sc-81581	1 : 500
	anti-HA	Abcan, ab1424, clone 12CA5	1 : 1000
