## Supplementary Table 3 for "Epstein-Barr virus noncoding RNA EBER1 promotes the expression of a ribosomal protein paralog to boost oxidative phosphorylation"

### Sheet: Proteins
	Identified Proteins	Accession Number	RP	MW	CTRL sgRNA SpC	EBER1 sgRNA SpC
1	60S ribosomal protein L4	P36578	RL4	48 kDa	181	153
2	60S ribosomal protein L3	P39023	RL3	46 kDa	152	134
3	60S ribosomal protein L13a	P40429	RL13A	24 kDa	117	119
4	60S ribosomal protein L5	P46777	RL5	34 kDa	118	111
5	60S ribosomal protein L7	P18124	RL7	29 kDa	140	96
6	60S ribosomal protein L7a	P62424	RL7A	30 kDa	118	105
7	60S acidic ribosomal protein P0	P05388	RLA0	34 kDa	122	106
8	40S ribosomal protein S3	P23396	RS3	27 kDa	114	99
9	60S ribosomal protein L6	Q02878	RL6	33 kDa	111	102
10	40S ribosomal protein S2	P15880	RS2	31 kDa	116	108
11	60S ribosomal protein L17	P18621	RL17	21 kDa	117	82
12	40S ribosomal protein S4, X isoform	P62701	RS4X	30 kDa	108	87
13	Receptor of activated protein C kinase 1	P63244	RACK1	35 kDa	95	90
14	40S ribosomal protein S3a	P61247	RS3A	30 kDa	93	89
15	40S ribosomal protein S18	P62269	RS18	18 kDa	97	76
16	40S ribosomal protein S10	P46783	RS10	19 kDa	96	71
17	60S ribosomal protein L18	Q07020	RL18	22 kDa	106	61
18	60S ribosomal protein L18a	Q02543	RL18A	21 kDa	80	75
19	60S ribosomal protein L13	P26373	RL13	24 kDa	83	68
20	40S ribosomal protein SA	P08865	RSSA	33 kDa	82	60
21	60S ribosomal protein L23	P62829	RL23	15 kDa	79	63
22	60S ribosomal protein L8	P62917	RL8	28 kDa	84	63
23	60S ribosomal protein L23a	P62750	RL23A	18 kDa	82	66
24	40S ribosomal protein S16	P62249	RS16	16 kDa	70	54
25	60S ribosomal protein L10a	P62906	RL10A	25 kDa	77	63
26	60S ribosomal protein L10	P27635	RL10	25 kDa	70	63
27	60S ribosomal protein L15	P61313	RL15	24 kDa	69	65
28	40S ribosomal protein S6	P62753	RS6	29 kDa	69	61
29	60S ribosomal protein L26	P61254	RL26	17 kDa	69	67
30	60S acidic ribosomal protein P2	P05387	RLA2	12 kDa	61	64
31	40S ribosomal protein S7	P62081	RS7	22 kDa	66	57
32	40S ribosomal protein S8	P62241	RS8	24 kDa	60	57
33	40S ribosomal protein S13	P62277	RS13	17 kDa	60	53
34	60S ribosomal protein L14	P50914	RL14	23 kDa	58	55
35	60S ribosomal protein L19	P84098	RL19	23 kDa	60	57
36	60S ribosomal protein L26-like 1	Q9UNX3	RL26L	17 kDa	61	63
37	60S ribosomal protein L28	P46779	RL28	16 kDa	64	70
38	60S ribosomal protein L37a	P61513	RL37A	10 kDa	53	71
39	40S ribosomal protein S9	P46781	RS9	23 kDa	64	49
40	60S ribosomal protein L9	P32969	RL9	22 kDa	58	54
41	40S ribosomal protein S19	P39019	RS19	16 kDa	51	50
42	40S ribosomal protein S5	P46782	RS5	23 kDa	54	49
43	40S ribosomal protein S11	P62280	RS11	18 kDa	48	50
44	60S ribosomal protein L32	P62910	RL32	16 kDa	55	49
45	40S ribosomal protein S15a	P62244	RS15A	15 kDa	57	42
46	60S ribosomal protein L21	P46778	RL21	19 kDa	50	52
47	60S ribosomal protein L27	P61353	RL27	16 kDa	50	45
48	40S ribosomal protein S24	P62847	RS24	15 kDa	44	41
49	40S ribosomal protein S14	P62263	RS14	16 kDa	44	40
50	40S ribosomal protein S17	P08708	RS17	16 kDa	51	42
51	60S ribosomal protein L24	P83731	RL24	18 kDa	48	41
52	60S ribosomal protein L12	P30050	RL12	18 kDa	48	42
53	40S ribosomal protein S21	P63220	RS21	9 kDa	43	38
54	60S ribosomal protein L35	P42766	RL35	15 kDa	43	35
55	60S ribosomal protein L30	P62888	RL30	13 kDa	43	41
56	60S ribosomal protein L38	P63173	RL38	8 kDa	37	36
57	40S ribosomal protein S12	P25398	RS12	15 kDa	42	32
58	60S ribosomal protein L11	P62913	RL11	20 kDa	39	37
59	60S ribosomal protein L36	Q9Y3U8	RL36	12 kDa	36	34
60	60S ribosomal protein L36a	P83881	RL36A	12 kDa	32	40
61	60S ribosomal protein L35a	P18077	RL35A	13 kDa	39	31
63	60S ribosomal protein L31	P62899	RL31	14 kDa	32	35
64	40S ribosomal protein S25	P62851	RS25	14 kDa	31	29
65	40S ribosomal protein S15	P62841	RS15	17 kDa	35	28
66	60S ribosomal protein L22	P35268	RL22	15 kDa	29	32
67	Ubiquitin-40S ribosomal protein S27a	P62979	RS27A	18 kDa	25	24
68	60S acidic ribosomal protein P1	P05386	RLA1	12 kDa	37	28
69	60S ribosomal protein L29	P47914	RL29	18 kDa	27	23
70	60S ribosomal protein L27a	P46776	RL27A	17 kDa	25	25
71	40S ribosomal protein S20	P60866	RS20	13 kDa	24	21
72	40S ribosomal protein S28	P62857	RS28	8 kDa	22	18
73	40S ribosomal protein S27	P42677	RS27	9 kDa	21	16
74	40S ribosomal protein S23	P62266	RS23	16 kDa	20	20
75	40S ribosomal protein S27-like	Q71UM5	RS27L	9 kDa	19	16
76	40S ribosomal protein S26	P62854	RS26	13 kDa	24	12
77	40S ribosomal protein S29	P62273	RS29	7 kDa	16	17
78	60S ribosomal protein L39	P62891	RL39	6 kDa	14	14
79	60S ribosomal protein L34	P49207	RL34	13 kDa	13	11
80	40S ribosomal protein S30	P62861	RS30	7 kDa	13	13
81	60S ribosomal protein L37	P61927	RL37	11 kDa	11	10
82	60S ribosomal protein L22-like 1	Q6P5R6	RL22L	15 kDa	12	0
