## Supplementary Table 4 for "Epstein-Barr virus noncoding RNA EBER1 promotes the expression of a ribosomal protein paralog to boost oxidative phosphorylation"

### Sheet: L1-AVI RP
Identified Proteins	Accession Number	RP	MW	L22L1-Avi SpC
40S ribosomal protein S3	P23396	RS3	27 kDa	101
Receptor of activated protein C kinase 1	P63244	RACK1	35 kDa	86
60S acidic ribosomal protein P0	P05388	RLA0	34 kDa	82
60S ribosomal protein L3	P39023	RL3	46 kDa	82
40S ribosomal protein S3	P61247	RS3A	30 kDa	76
40S ribosomal protein S	P62701	RS4X	30 kDa	75
60S ribosomal protein L	P36578	RL4	48 kDa	70
60S ribosomal protein L5	P46777	RL5	34 kDa	65
60S ribosomal protein L10a	P62906	RL10A	25 kDa	60
60S ribosomal protein L26	P61254	RL26	17 kDa	55
60S ribosomal protein L6	Q02878	RL6	33 kDa	53
40S ribosomal protein S7	P62081	RS7	22 kDa	51
40S ribosomal protein S5	P46782	RS5	23 kDa	46
40S ribosomal protein S11	P62280	RS11	18 kDa	46
40S ribosomal protein S18	P62269	RS18	18 kDa	44
60S ribosomal protein L7	P18124	RL7	29 kDa	43
40S ribosomal protein SA	P08865	RSSA	33 kDa	42
60S ribosomal protein L8	P62917	RL8	28 kDa	42
60S ribosomal protein L10	P27635	RL10	25 kDa	40
60S ribosomal protein L12	P30050	RL12	18 kDa	40
60S ribosomal protein L11	P62913	RL11	20 kDa	39
60S ribosomal protein L7a	P62424	RL7A	30 kDa	38
40S ribosomal protein S19	P39019	RS19	16 kDa	38
40S ribosomal protein S8	P62241	RS8	24 kDa	38
40S ribosomal protein S17	P08708	RS17	16 kDa	36
40S ribosomal protein S16	P62249	RS16	16 kDa	36
60S ribosomal protein L23a	P62750	RL23A	18 kDa	34
40S ribosomal protein S2	P15880	RS2	31 kDa	33
60S ribosomal protein L15	P61313	RL15	24 kDa	33
60S ribosomal protein L26	Q9UNX3	RL26L	17 kDa	32
40S ribosomal protein S14	P62263	RS14	16 kDa	32
40S ribosomal protein S15a	P62244	RS15A	15 kDa	32
60S ribosomal protein L27	P61353	RL27	16 kDa	32
60S ribosomal protein L30	P62888	RL30	13 kDa	31
40S ribosomal protein S13	P62277	RS13	17 kDa	31
60S ribosomal protein L23	P62829	RL23	15 kDa	31
60S ribosomal protein L21	P46778	RL21	19 kDa	30
60S ribosomal protein L28	P46779	RL28	16 kDa	30
60S ribosomal protein L18a	Q02543	RL18A	21 kDa	30
60S ribosomal protein L17	P18621	RL17	21 kDa	30
60S ribosomal protein L9	P32969	RL9	22 kDa	29
40S ribosomal protein S12	P25398	RS12	15 kDa	29
40S ribosomal protein S10	P46783	RS10	19 kDa	28
60S acidic ribosomal protein	P05387	RLA2	12 kDa	28
60S ribosomal protein L13a	P40429	RL13A	24 kDa	27
60S ribosomal protein L14	P50914	RL14	23 kDa	27
40S ribosomal protein S6	P62753	RS6	29 kDa	26
60S ribosomal protein L35a	P18077	RL35A	13 kDa	26
40S ribosomal protein S20	P60866	RS20	13 kDa	25
Ubiquitin-40S ribosomal protein S27a	P62979	RS27A	18 kDa	23
60S ribosomal protein L32	P62910	RL32	16 kDa	22
40S ribosomal protein S9	P46781	RS9	23 kDa	22
60S ribosomal protein L13	P26373	RL13	24 kDa	21
60S ribosomal protein L24	P83731	RL24	18 kDa	21
60S ribosomal protein L27a	P46776	RL27A	17 kDa	19
60S ribosomal protein L22L	Q6P5R6	RL22L	15 kDa	19
60S ribosomal protein L31	P62899	RL31	14 kDa	18
40S ribosomal protein S15	P62841	RS15	17 kDa	18
60S ribosomal protein L38	P63173	RL38	8 kDa	17
60S ribosomal protein L19	P84098	RL19	23 kDa	16
60S ribosomal protein L18	Q07020	RL18	22 kDa	16
40S ribosomal protein S27	P42677	RS27	9 kDa	16
40S ribosomal protein S25	P62851	RS25	14 kDa	15
40S ribosomal protein S24	P62847	RS24	15 kDa	14
60S ribosomal protein L36a	Q969Q0	RL36L	12 kDa	14
40S ribosomal protein S23	P62266	RS23	16 kDa	13
40S ribosomal protein S21	P63220	RS21	9 kDa	12
60S ribosomal protein L37a	P61513	RL37A	10 kDa	10
Ubiquitin-60S ribosomal protein L40	P62987	RL40	15 kDa	8
60S ribosomal protein L35	P42766	RL35	15 kDa	8
60S acidic ribosomal protein	P05386	RLA1	12 kDa	8
60S ribosomal protein L29	P47914	RL29	18 kDa	8
40S ribosomal protein S28	P62857	RS28	8 kDa	7
40S ribosomal protein S29	P62273	RS29	7 kDa	7
60S ribosomal protein L36	Q9Y3U8	RL36	12 kDa	7
60S ribosomal protein L34	P49207	RL34	13 kDa	6
40S ribosomal protein S26	P62854	RS26	13 kDa	5
60S ribosomal protein L22	P35268	RL22	15 kDa	3
40S ribosomal protein S30	P62861	RS30	7 kDa	2
